# Delineating plant responses to the 3’,5’- and 2’,3’-cAMP isomers

**DOI:** 10.1101/2025.10.09.681331

**Authors:** Eleonora Davide, Guido Domingo, Angela Di Iacovo, Milena Marsoni, Ping Yun, Chris Gehring, Elena Bossi, Sergey Shabala, Marcella Bracale, Candida Vannini

## Abstract

Similar to animals, both the 3’,5- and the 2,’3’-cAMP isomers are present in plants. The former is the enzymatic product of adenylate cyclases (ACs), the latter is an RNA degradation product. While there is increasing evidence that both isomers can elicit or modulate a broad range of physiological responses, the question of isomer specificity of responses has remained largely unresolved. To delineate isomer-specific responses in *Arabidopsis thaliana* at the systems level, we have combined a comparative proteomics and electrophysiological approaches. Both isomers cause distinct systemic effects on the proteome, with the 2’,3’ isomer notably affecting systems-level functions like transcriptional regulation. None of the isomers affects net ion fluxes in the root under control conditions, but both were able to attenuate the magnitude of oxidative stress-induced K^+^ net loss and Ca^2+^ uptake by 2-fold. Isomer-specific responses of single molecular targets were assessed in the cyclic nucleotide-gated channels 2 and 18 (CNGC2 and CNGC18). Both channels are gated by the 3’,5’-cAMP isomer only, suggesting that the gating is isomer-specific and this implies that gating *in vivo* depends on catalytically active ACs.

**Highlights:** Distinct Arabidopsis responses to 3’,5’- and 2’,3’-cAMP uncover isomer-specific molecular targets and physiological effects in cyclic nucleotide signaling.
