## Supplemental table S5 for "Delineating plant responses to the 3’,5’- and 2’,3’-cAMP isomers"

### Sheet: TS5
Transcription factor-binding sites enrichment analysis
3'5' UP
Gene ID	Motif ID	Logo	TF	TF family	TF Subfamily	P-value	FDR	Log2 FoldEn	S Score	Hits in sample	Total in sample	Hits in genome	Total in genome	Origin Species	PMID
AT2G22300	M01900_2.00	See	CMTA3	CG-1	.	0.00016104	0.091388	1.8733	7.1056	11	97	856	27655	A. thaliana	25215497	AT1G74320, AT4G27150, AT5G05210, AT1G51800, AT4G11220, AT3G53610, AT1G78620, AT5G17000, AT2G18230, AT2G30410, AT2G15090
AT5G60850	M01948_2.00	See	DOF5.4	Dof	.	0.00024884	0.091388	1.229	4.4293	19	97	2311	27655	A. thaliana	25215497	AT5G43600, AT2G07696, AT5G05210, AT4G37040, AT4G11220, AT3G21220, AT5G52420, AT1G35340, AT4G17650, AT3G53610, AT5G41600, AT5G55670, AT4G27070, AT5G02770, AT1G24490, AT5G66410, AT1G04130, AT1G30450, AT5G18200
AT4G36730	M01783_2.00	See	GBF1	bZIP	.	0.00029852	0.091388	1.0209	3.5988	24	97	3372	27655	A. thaliana	25215497	AT1G74320, AT5G54940, AT4G27150, AT5G12940, AT2G37470, AT1G64440, AT5G05210, AT4G11220, AT5G52420, AT5G41600, AT2G21470, AT5G55670, AT1G79050, AT3G07090, AT1G43860, AT5G66410, AT1G76450, AT1G68310, AT5G35180, AT2G31740, AT2G29350, AT3G27080, AT3G54890, AT5G09440
AT5G65130	M06687_2.00	See	AT5G65130	AP2/EREBP	DREB	0.00030731	0.091388	1.1604	4.0759	20	97	2551	27655	A. thaliana	27203113	AT5G08420, AT4G37040, AT3G21220, AT5G41600, AT3G63260, AT5G55670, AT4G27070, AT1G51590, AT3G07090, AT1G43860, AT5G66410, AT3G07300, AT1G04130, AT1G78620, AT2G28190, AT1G68310, AT2G18230, AT3G63130, AT3G27060, AT5G56940
AT1G31320	M02261_2.00	See	LBD4	LOB	.	0.00051439	0.091388	1.5691	5.1604	12	97	1153	27655	A. thaliana	25215497	AT4G27150, AT5G08420, AT1G76730, AT4G18800, AT1G43860, AT5G66410, AT1G04130, AT1G78620, AT2G28190, AT2G18230, AT2G30410, AT2G15090
AT2G23340	M06602_2.00	See	ERF008	AP2/EREBP	DREB	0.00058861	0.091388	1.0823	3.4959	20	97	2693	27655	A. thaliana	27203113	AT2G15860, AT5G08420, AT1G64440, AT4G37040, AT3G21220, AT5G41600, AT4G32330, AT1G51590, AT5G56000, AT5G66410, AT3G07300, AT1G76450, AT1G04130, AT2G28190, AT1G68310, AT2G18230, AT3G63130, AT2G31740, AT3G27060, AT5G56940
AT2G40340	M00846_2.00	See	DREB2C	AP2/EREBP	DREB	0.00088767	0.091388	1.3243	4.0413	14	97	1594	27655	A. thaliana	24477691	AT2G15860, AT3G21220, AT4G30890, AT5G41600, AT5G55670, AT1G51590, AT1G43860, AT1G78620, AT2G28190, AT1G68310, AT2G18230, AT3G63130, AT1G30450, AT5G56940
AT4G25470	M01623_2.00	See	DREB1C	AP2/EREBP	DREB	0.0009656	0.091388	1.5487	4.6696	11	97	1072	27655	A. thaliana	25215497	AT3G63160, AT4G00660, AT1G71950, AT5G41600, AT4G18800, AT1G79050, AT5G66410, AT2G28190, AT1G68310, AT2G31740, AT5G09440
AT2G30340	M06957_2.00	See	LBD13	LOB	.	0.0011847	0.092547	1.2175	3.563	15	97	1839	27655	A. thaliana	27203113	AT3G52400, AT2G15860, AT2G07696, AT5G04260, AT4G37040, AT2G46140, AT3G21220, AT5G55670, AT3G59770, AT1G43860, AT3G07300, AT1G78620, AT1G68310, AT2G30410, AT5G56940
AT2G40340	M01049_2.00	See	DREB2C	AP2/EREBP	DREB	0.0023791	0.1161	1.2912	3.3875	12	97	1398	27655	A. thaliana	25220462	AT2G15860, AT3G21220, AT5G41600, AT5G55670, AT1G51590, AT5G66410, AT1G76450, AT1G78620, AT2G28190, AT1G68310, AT2G31740, AT5G56940
2'3' UP
NO Tfs
